# NR2F2 Reactivation in Early-life Adipocyte Stem-like Cells Rescues Adipocyte Mitochondrial Oxidation

**DOI:** 10.1101/2024.09.09.611047

**Authors:** Snehasis Das, Rohan Varshney, Jacob W. Farriester, Gertrude Kyere-Davies, Alexandrea E. Martinez, Kaitlyn Hill, Michael Kinter, Gregory P. Mullen, Prabhakara R. Nagareddy, Michael C. Rudolph

## Abstract

In humans, perinatal exposure to an elevated omega-6 (n6) relative to omega-3 (n3) Fatty Acid (FA) ratio is associated with the likelihood of childhood obesity. In mice, we show perinatal exposure to excessive n6-FA programs neonatal Adipocyte Stem-like cells (ASCs) to differentiate into adipocytes with lower mitochondrial nutrient oxidation and a propensity for nutrient storage. Omega-6 FA exposure reduced fatty acid oxidation (FAO) capacity, coinciding with impaired induction of beige adipocyte regulatory factors PPARγ, PGC1α, PRDM16, and UCP1. ASCs from n6-FA exposed pups formed adipocytes with increased lipogenic genes in vitro, consistent with an in vivo accelerated adipocyte hypertrophy, greater triacylglyceride accumulation, and increased % body fat. Conversely, n6-FA exposed pups had impaired whole animal ^13^C-palmitate oxidation. The metabolic nuclear receptor, NR2F2, was suppressed in ASCs by excess n6-FA intake preceding adipogenesis. ASC deletion of NR2F2, prior to adipogenesis, mimicked the reduced FAO capacity observed in ASCs from n6-FA exposed pups, suggesting that NR2F2 is required in ASCs for robust beige regulator expression and downstream nutrient oxidation in adipocytes. Transiently re-activating NR2F2 with ligand prior to differentiation in ASCs from n6-FA exposed pups, restored their FAO capacity as adipocytes by increasing the PPARγ-PGC1α axis, mitochondrial FA transporter CPT1A, ATP5 family synthases, and NDUF family Complex I proteins. Our findings suggest that excessive n6-FA exposure early in life dampens an NR2F2-mediated induction of beige adipocyte regulators, resulting in metabolic programming that is shifted towards nutrient storage.
