## Supplementary material for "NR2F2 Reactivation in Early-life Adipocyte Stem-like Cells Rescues Adipocyte Mitochondrial Oxidation": Source data file 2

### Sheet: MILK FA pmoles per mg protein
	pmole/mg protein		Control							n6-FA
Mom	415	119	122	114	263	178	402	131	404	421	420	146	127		Con Mean	Con SD	n6-FA Mean	n6-FA SD		Ttest
8:0	938.718	613.952	1700.33	766.761	278.667	798.334	1368.97	660.867	928.612	568.963	542.542	135.568	308.948		849.46	473.849	644.925	406.931		0.427216
10:0	21832.3	11935.5	36803.5	28573.1	9303.06	30212.3	57085.6	30759.6	36961.1	25205.5	22884.1	3033.49	10776		23110	10816	26672.2	17680.1		0.665901
12:0	20142.5	10014.1	27160	14788.3	7055.46	15791.9	23467.7	15738.6	16734.6	16286.1	14377.1	2249.39	7085.85		15825.4	7195.42	13705.6	6961.59		0.602045
14:0	19936.7	8106.9	18579.6	14860.8	7267.34	15428.3	22313.5	16954.1	14406.2	16366.1	14446.4	2063.25	6015.09		14029.9	5273.52	13223.5	6902.04		0.815987
16:0	33282	17323	25472.5	24265.6	10725.9	25854.9	31514.8	16533.8	24798.7	26148.3	20062.1	8682.35	13546.6		22820.6	7800.95	20183.8	7905.03		0.558495
16:1 n-7	7744.15	4335.61	5032.86	5962.06	2324.74	6713.19	4921.96	1263.85	3795.42	3518.32	2402.93	2130.01	2036.63		5352.1	1910.32	2867.02	1260.1		0.0250041
18:0	5490.73	3650.95	3794.7	3370.51	1563.32	3145.5	4682.66	2025.3	3893.21	3654.53	2724.15	1219.1	2377.59		3502.62	1262.2	2939.51	1198.41		0.43003
18:1	51743.4	27657.1	39114.8	27128.2	9333.87	39202	36908.9	7377.54	40981.4	21276.8	15473.6	11030.8	17047.3		32363.2	14476.5	21442.3	12794.4		0.182744
18:2 n-6	9538.72	5782.86	7394.82	6686.09	3360.56	7973.52	15149.3	7734.73	22382.6	15491.4	12747.5	5939.3	8445.25		6789.43	2102.77	12555.7	5713.48		0.0387157
18:3 n-6	300.868	214.823	226.811	196.314	60.0797	335.274	545.508	134.301	755.487	441.643	281.413	295.562	347.566		222.361	95.9198	400.211	203.139		0.0697489
18:3 n-3	2722.27	1589.89	2761.42	2285.31	1106.82	2622.24	319.255	94.5749	342.609	163.486	161.561	72.7493	111.883		2181.33	683.916	180.874	107.92		0.000725944
20:1 n-6	3344.83	2358.04	2364.33	2692.46	813.45	2492.08	1957.13	464.57	2118.53	1745.36	1497.78	877.809	1218.71		2344.2	835.25	1411.41	596.544		0.0487048
20:2 n-6	2486.69	1727.35	2116.1	2045	753.463	1969.69	3653.18	1497.49	4467.66	3260.43	3216.11	1395.26	2547.97		1849.72	590.927	2862.59	1125.47		0.067167
20:3 n-6	1472.97	1006.58	1183.99	942.855	360.786	1255.41	1756.72	552.725	2065.61	1700.19	1353.08	882.353	1163.63		1037.1	381.165	1353.47	530.589		0.239147
20:4 n-6	1224.41	865.55	969.252	732.525	267.717	1088.35	1870.14	522.195	2091.84	1773.68	1154.92	1033.5	1245.24		857.967	335.836	1384.5	551.742		0.060921
20:3 n-3	276.262	187.865	300.137	274.379	113.465	226.396	19.7211	7.09621	18.6063	12.2947	11.5595	6.07044	8.83872		229.751	69.853	12.0267	5.36555		0.000593268
20:5 n-3	140.537	103.538	154.387	107.699	52.7842	166.709	11.5499	2.70737	11.5156	6.21222	5.05356	5.53951	4.23294		120.942	41.7634	6.68731	3.48888		0.00108358
22:4 n-6	441.989	345.146	426.026	291.859	84.7382	324.375	779.34	174.767	782.003	652.106	509.247	367.801	564.908		319.022	128.77	547.168	220.859		0.0436961
22:5 n-6	88.1597	71.3028	71.9647	50.6302	21.0669	73.7554	251.302	102.295	308.888	277.191	185.412	112.281	195.577		62.8133	23.7031	204.707	79.3359		0.00257878
22:3 n-3	6.18386	3.85236	6.19657	5.87177	2.72484	5.44464	0.10314	0.0109649	0.176355	0	0	0.135314	0.177756		5.04567	1.43331	0.0862187	0.0813746		0.000367989
22:5 n-3	215.266	178.441	253.299	158.121	63.366	193.414	21.975	3.78859	19.7488	11.9427	9.70148	9.37258	10.556		176.984	64.539	12.4407	6.32308		0.00148098
22:6 n-3	257.573	187.233	194.776	172.429	75.7711	192.096	57.3702	17.9727	73.7209	41.8665	26.384	34.0184	30.0092		179.98	58.9162	40.1917	19.3573		0.00149278
Sat MCFA	62850.2	30670.5	84243.5	58988.9	23904.5	62230.9	104236	64113.3	69030.5	58426.7	52250.1	7481.71	24185.9		53814.7	22518.6	54246.3	31429.5		0.977608
SatFA	101623	51644.4	113511	86625	36193.7	91231.2	140433	82672.4	97722.4	88229.5	75036.4	17383.2	40110		80138	29944.8	77369.6	39852.7		0.889137
MUFA	62832.4	34350.7	46512	35782.7	12472.1	48407.3	43788	9105.97	46895.3	26540.5	19374.3	14038.6	20302.6		40059.5	16981.6	25720.7	14477.7		0.135696
PUFA	19171.9	12264.4	16059.2	13949.1	6323.34	16426.7	24435.4	10844.7	33320.4	23832.4	19661.9	10154	14675.8		14032.4	4445.61	19560.7	8363.31		0.162291
LC-PUFA	6610.05	4676.86	5676.13	4781.37	1795.88	5495.63	8421.41	2881.05	9839.78	7735.92	6471.47	3846.33	5771.14		4839.32	1646.74	6423.87	2483.4		0.198697
n-6 PUFA	15553.8	10013.6	12389	10945.3	4908.41	13020.4	24005.5	10718.5	32854.1	23596.6	19447.7	10026.1	14510.1		11138.4	3597.69	19308.4	8235.36		0.0433276
n-3 PUFA	3618.09	2250.82	3670.22	3003.81	1414.93	3406.3	429.974	126.151	466.377	235.803	214.26	127.886	165.698		2894.03	894.724	252.307	140.243		0.00069518
n6:n3	4.2989	4.44887	3.37554	3.64379	3.46902	3.82244	55.83	84.9658	70.4453	100.069	90.7667	78.3987	87.5698		3.84309	0.441228	81.1494	14.5457		7.95869e-06
AA:EPA+DHA	3.07556	2.97674	2.77593	2.61497	2.0825	3.03326	27.1349	25.2511	24.5416	36.8912	36.737	26.1262	36.3658		2.75983	0.374571	30.4354	5.88266		1.55283e-05
SatFA:MUFA	1.61736	1.50344	2.44046	2.42086	2.90199	1.88466	3.20712	9.07893	2.08384	3.32433	3.87299	1.23824	1.97561		2.12813	0.546349	3.54015	2.60812		0.2075
SatFA:MUFA+PUFA	1.23924	1.10789	1.8141	1.74184	1.92567	1.40715	2.05843	4.14385	1.21824	1.75153	1.92223	0.718534	1.14671		1.53932	0.334496	1.85136	1.11759		0.504127
18:1/18:0	9.42378	7.57531	10.3078	8.0487	5.97056	12.4629	7.88202	3.64269	10.5264	5.82205	5.68015	9.04826	7.16998		8.96484	2.27975	7.11021	2.30049		0.173996
16:1/16:0	0.232683	0.250281	0.19758	0.2457	0.216741	0.259649	0.156179	0.0764404	0.153049	0.134552	0.119775	0.245326	0.150343		0.233772	0.0231755	0.147952	0.051102		0.00343587
20:4n-6/20:3n-6	0.831253	0.85989	0.818635	0.776922	0.742039	0.866927	1.06457	0.944765	1.0127	1.04323	0.85355	1.1713	1.07014		0.815944	0.0484909	1.02289	0.101071		0.000995584
18:3n-6/18:2n-6	0.0315418	0.0371481	0.0306716	0.0293615	0.0178779	0.0420484	0.0360089	0.0173633	0.0337534	0.028509	0.022076	0.0497637	0.0411553		0.0314415	0.0081728	0.0326613	0.0111082		0.824318
Total FA	183627	98259.6	176082	136357	54989.1	156065	208657	102623	177938	138602	114073	41575.7	75088.5		134230	49489.3	122651	57761.3		0.704514

### Sheet: PUP plasma FA pmole per uL
				Con							n6-FA
		264	244	226	761	406	220	443	461	771	704	225		Con Mean	Con SD	n6-FA Mean	n6-FA SD		Ttest
	8:0	383.265	184.259	212.557	399.928	361.225	246.828	795.134	889.278	366.009	394.384	1397.19		298.01	94.3534	768.398	422.05		0.0662005
	10:0	335.073	612.753	129.022	97.6403	193.003	273.8	148.087	126.737	66.4843	82.3795	58.6536		273.549	188.236	96.4683	39.0774		0.0696196
	12:0	728.598	769.058	266.901	316.951	257.119	483.197	270.052	401.596	515.83	293.365	221.002		470.304	230.857	340.369	118.256		0.264949
	14:0	1501.62	1499.22	832.174	1032.5	786.231	1016.74	946.043	487.391	439.555	974.784	754.145		1111.41	316.721	720.384	249.966		0.0479836
	16:0	724.679	682.509	467.244	537.447	445.903	659.486	520.757	313.186	261.104	538.827	481.959		586.212	118.35	423.167	127.199		0.0589674
	16:1 n-7	452.251	403.973	227.312	441.585	362.485	374.779	178.88	84.0391	113.086	187.789	160.197		377.064	81.4662	144.798	44.5652		0.000334379
	18:0	117.259	106.742	150.234	94.2827	85.854	109.43	101.842	96.5445	102.803	120.658	121.593		110.634	22.4055	108.688	11.6057		0.857985
	18:1	2161.93	2349.09	1879.99	1709.27	2213.2	1696.07	1632.68	844.76	973.999	1526.28	1780.71		2001.59	277.425	1351.69	416.27		0.0212703
	18:2 n-6	845.286	817.824	607.348	598.037	576.553	772.151	892.227	587.692	544.623	1081.19	925.8		702.866	121.957	806.306	231.025		0.402867
	18:3 n-6	32.8928	37.3502	25.486	25.1635	20.9493	30.5525	45.1478	22.2795	17.4913	58.8108	39.8135		28.7324	5.97898	36.7086	16.9327		0.363618
	18:3 n-3	296.825	266.577	128.245	189.285	152.217	199.2	116.105	38.9652	39.2415	47.7416	44.7246		205.391	65.0856	57.3556	33.0522		0.00140802
	20:1 n-6	64.6425	78.0036	10.4593	27.8897	73.4094	110.642	33.1702	4.22264	0	18.5289	40.5792		60.8411	36.2524	19.3002	17.6465		0.040251
	20:2 n-6	89.6073	113.555	14.8493	62.0577	57.7654	110.708	67.888	78.2049	25.9491	119.586	136.241		74.7571	37.5692	85.5739	43.7213		0.674854
	20:3 n-6	129.012	121.443	90.4708	70.2643	101.254	113.136	79.5603	83.7942	65.5898	131.651	147.253		104.263	21.6406	101.57	35.6608		0.887123
	20:4 n-6	515.832	607.26	626.587	458.982	409.095	505.033	570.292	643.636	522.972	806.795	801.669		520.465	83.9503	669.073	130.671		0.0666521
	20:3 n-3	35.396	36.1391	20.6005	30.0029	26.7418	32.1164	16.3428	14.5014	15.0423	15.722	15.2626		30.1661	5.83242	15.3742	0.697075		0.00145453
	20:5 n-3	49.3585	56.1626	47.0398	39.2053	35.6816	41.1813	20.3453	6.31709	6.9698	7.90726	6.41806		44.7715	7.51586	9.5915	6.04456		1.23476e-05
	22:4 n-6	32.6582	35.3782	19.5166	25.0905	27.6598	34.7898	50.8472	42.2742	33.9338	64.7046	71.9015		29.1822	6.23541	52.7323	15.6293		0.0245213
	22:5 n-6	57.422	67.2081	46.9809	57.8851	46.3612	60.5644	93.4185	137.364	99.7234	148.434	161.21		56.0703	8.07777	128.03	30.015		0.00471792
	22:3 n-3	4.87121	5.34926	4.74574	5.03796	4.7451	4.7439	4.80416	4.74558	4.74574	4.74063	4.74039		4.91553	0.24183	4.7553	0.0274382		0.166445
	22:5 n-3	47.8461	49.2085	40.6624	41.646	33.8739	41.4591	27.7303	12.3315	10.4871	10.4064	13.8801		42.4493	5.53477	14.9671	7.27834		0.000172529
	22:6 n-3	237.781	244.259	277.496	206.933	176.024	242.644	136.442	61.6431	95.9259	90.4366	83.177		230.856	34.9879	93.5248	27.2977		4.57011e-05
	MCFA	2948.56	3065.29	1440.65	1847.02	1597.58	2020.56	2159.32	1905	1387.88	1744.91	2430.99		2153.28	691.703	1925.62	397.572		0.514018
	SatFA	3790.49	3854.54	2058.13	2478.75	2129.34	2789.48	2781.92	2314.73	1751.78	2404.4	3034.54		2850.12	797.687	2457.47	489.759		0.345028
	MUFA	2678.82	2831.07	2117.76	2224.27	2686.32	2181.49	1844.73	933.021	1087.09	1732.6	1981.48		2453.29	312.023	1515.78	473.151		0.00728962
	PUFA	2374.79	2457.71	1950.03	1727.47	1945.7	2188.28	2121.15	1733.75	1482.69	2588.12	2452.09		2107.33	281.431	2075.56	467.68		0.898233
	LC-PUFA	1199.78	1335.96	1188.95	919.202	1186.38	1186.38	1067.67	1084.81	881.339	1400.38	1441.75		1169.44	135.812	1175.19	238.665		0.963399
	n-6 PUFA	1702.71	1800.02	1431.24	1261.12	1431.34	1626.93	1799.38	1595.25	1310.28	2411.17	2283.89		1542.23	201.505	1879.99	462.987		0.187132
	n-3 PUFA	672.077	657.696	518.789	466.351	514.361	561.344	321.769	138.504	172.412	176.954	168.203		565.103	83.0696	195.568	72.1362		2.51402e-05
	18:2n-6/18:3n-3	2.84776	3.06787	4.73586	3.15945	3.78771	3.87626	7.68466	15.0825	13.8787	22.6467	20.7		3.57915	0.698888	15.9985	5.93201		0.00911197
	n6:n3	2.5335	2.73685	2.7588	2.70423	2.78274	2.89828	5.59215	11.5177	7.5997	13.6259	13.5782		2.73574	0.119209	10.3827	3.63017		0.00921169
	AA:EPA+DHA	1.79645	2.02136	1.93072	1.93238	1.77938	1.77938	3.63737	9.47078	5.08254	8.20382	8.94768		1.87328	0.10223	7.06844	2.56456		0.010539
	SatFA:MUFA	1.41498	1.36151	0.971843	1.11441	0.792658	1.2787	1.50803	2.4809	1.61145	1.38774	1.53145		1.15569	0.241671	1.70391	0.441684		0.0479561
	SatFA:MUFA+PUFA	0.750056	0.728814	0.505958	0.627256	0.459699	0.638358	0.701462	0.867991	0.681687	0.55648	0.684445		0.618357	0.116474	0.698413	0.111115		0.275062
	18:1/18:0	18.4372	22.0072	12.5138	18.1292	25.7786	15.4991	16.0315	8.74995	9.47444	12.6497	14.6448		18.7275	4.68934	12.3101	3.16744		0.0253143
	16:1/16:0	0.624071	0.591894	0.486495	0.821634	0.812923	0.568289	0.3435	0.268336	0.433108	0.348514	0.332387		0.650884	0.136716	0.345169	0.0587663		0.00162501
	20:4n-6/20:3n-6	3.99833	5.00038	6.92585	4.04028	4.46395	4.46395	7.16804	7.68115	7.97337	6.12828	5.44416		4.81546	1.09578	6.879	1.06618		0.0120691
	18:3n-6/18:2n-6	0.0389131	0.0456703	0.0419628	0.0350301	0.0529916	0.039568	0.0506012	0.0379102	0.0321164	0.0543947	0.0430044		0.042356	0.00628569	0.0436054	0.00908493		0.802409
	Total FA	8844.11	9143.32	6125.92	6467.09	6447.35	7159.25	6747.8	4981.5	4321.56	6725.12	7468.11		7364.51	1309.67	6048.82	1330.69		0.136087
